# The role of metal binding in the function of the human salivary antimicrobial peptide histatin-5

**DOI:** 10.1101/2022.01.07.472205

**Authors:** Louisa Stewart, YoungJin Hong, Isabel Holmes, Samantha Firth, Jack Bolton, Yazmin Santos, Steven Cobb, Nicholas Jakubovics, Karrera Djoko

## Abstract

Antimicrobial peptides (AMPs) are key components of diverse host innate immune systems. The family of human salivary AMPs known as histatins bind Zn and Cu. Fluctuations in Zn and Cu availability play significant roles in the host innate immune response (so-called “nutritional immunity”). Thus, we hypothesised that histatins contribute to nutritional immunity by influencing host Zn and/or Cu availability. We posited that histatins limit Zn availability (promote bacterial Zn starvation) and/or raise Cu availability (promote bacterial Cu poisoning). To test this hypothesis, we examined the interactions between histatin-5 (Hst5) and Group A *Streptococcus* (GAS), which colonises the human oropharynx. Our results showed that Hst5 does not strongly influence Zn availability. Hst5 did not induce expression of Zn-responsive genes in GAS, nor did it suppress growth of mutant strains that are impaired in Zn transport. Biochemical examination of purified peptides confirmed that Hst5 binds Zn only weakly. By contrast, Hst5 bound Cu tightly and it strongly influenced Cu availability. However, Hst5 did not promote Cu toxicity. Instead, Hst5 suppressed expression of Cu-inducible genes, stopped intracellular accumulation of Cu, and rescued growth of a Δ*copA* mutant strain that is impaired in Cu efflux. We thus proposed a new role for salivary histatins as major Cu buffers in saliva that contribute to microbial homeostasis in the oral cavity and oropharynx by reducing the potential negative effects of Cu exposure (*e*.*g*. from food) to microbes. Our results raise broad questions regarding the physiological roles of diverse metal-binding AMPs and the management of host metal availability during host-microbe interactions.
