## Supporting Dataset for "The role of metal binding in the function of the human salivary antimicrobial peptide histatin-5"

### Sheet: (a) Artificial saliva salts
Dataset S1a. Recipe for artificial salivary salts, generated by combining the composition of saliva salts from the sources listed below.
Component	10X Stock Solutions (mM)	Final Concentration (mM)
Potassium chloride	120	12
Potassium phosphate monobasic	50	5
Magnesium chloride	4	0.4
Ammonium chloride	28	2.8
Sodium nitrate	44	4.4
Sodium bicarbonate	130	13
Calcium carbonate	-	1.2
2 mL of each Stock Solution was combined, and the volume made up to 20 mL with dH2O.
2.4 mg of CaCO3 was dissolved in the 20 mL of salt solution.
The solution was filter sterilised before use.
Sources:
	Approx mg/L	Approx mid point mg/L	mg/100 mL
Ref (1)
Sodium	0–800	400	40
Potassium	430–1,000	700	70
Ammonium	18–72	45	4.5
Calcium	20–110	65	6.5
Magnesium	0.17–7.2	3.5	0.35
Chloride	280–690	500	50
Phosphate	140–330	240	24
Bicarbonate	0–1,220	600	60
Nitrate	4.3–100	50	5
Nitrite	0–18	9	0.9
Ref (2)
KCl			90
KH2PO4			66
MgCl2 6H2O			8
KHCO3			49
NaNO3			37
CaCO3			12
NH4Cl			60
Ref (3)
Ca2+			7.96657
CO3tot			33.426
Pinorg tot			21.3631
Mg2+			1.38295
K+			93.8802
Na+			53.5441
Cl-			123.108
SCN-			4.92203
NH4+			1.07378
References
1. Jakubovics NS. 2015. Saliva as the sole nutritional source in the development of multispecies communities in dental plaque. Microbiol Spectrum 3(3):MBP-0013-2014. doi:10.1128/microbiolspec.MBP-0013-2014
2. Roger P. Delettre J. Bouix M. Béal C. 2011. Characterization of Streptococcus salivarius growth and maintenance in artificial saliva. Journal of Applied Microbiology 111, 631–641. doi:10.1111/j.1365-2672.2011.05077.x
3. Gal J-Y. Fovet Y. Adib-Yadzi M. 2001. About a synthetic saliva for in vitro studies. Talanta 53; 1103–1115. https://doi.org/10.1016/S0039-9140(00)00618-4

### Sheet: (b) Strains
Dataset S1b. Bacterial strains used in this study.
Bacterial strains	Description	Origin/Reference
Streptococcus pyogenes
5448	S. pyogenes invasive M1T1 strain	(1)
5448ΔcopA	S. pyogenes 5448 copA::kan deletion mutant	(2)
5448ΔczcD	S. pyogenes 5448 czcD::spc deletion mutant	(3)
5448ΔadcAI	S. pyogenes 5448 adcAI::kan deletion mutant	(4)
Pseudomonas aeruginosa
P. aeruginosa		G Sharples (Durham)
Oral streptococci
S. anginosus 1557		N. Jakubovics (NCTC)
S. mutans UA159		N. Jakubovics
S. sanguinis SK36		N. Jakubovics
S. salivarius 8606		N. Jakubovics (NCTC)
S. oralis 36		N. Jakubovics
References
1. Chatellier S, Ihendyane N, Kansal RG, Khambaty F, Basma H, Norrby-Teglund A, Low DE, McGeer A, Kotb M. 2000. Genetic relatedness and superantigen expression in group A Streptococcus serotype MZ isolates from patients with severe and nonsevere invasive diseases. Infect Immun 68:3523–3534.
2. Stewart LJ, Ong CY, Zhang MM, Brouwer S, McIntyre L, Davies MR, Walker MJ, McEwan AG, Waldron KJ, Djoko KY. 2020. Role of glutathione in buffering excess intracellular copper in Streptococcus pyogenes. mBio 11:e02804-20.
3. Ong CLY, Gillen CM, Barnett TC, Walker MJ, McEwan AG. 2014. An antimicrobial role for zinc in innate immune defense against group A Streptococcus. J Infect Dis 209:1500–1508.
4. Ong C-IY, Berking O, Walker MJ, McEwan AG. 2018. New insights into the role of zinc acquisition and zinc tolerance in group A streptococcal infection. Infect Immun 86:e00048-18.

### Sheet: (c) Primers
Dataset S1c. List of primers used in this study. Primers were designed using the genome sequence from S. pyogenes MGAS5005 as template (NCBI GenBank Accession No CP000017.2: https://www.ncbi.nlm.nih.gov/nuccore/CP000017.2). Primers were purchased from IDT.
Amplicon name	Primer name	Sequence (5' --> 3')	Locus Tag of target gene	Amplicon size (bp)
qRT-PCR primers
adcAI	adcAI-qPCR-F	GGAACTGGTAACATGCTCTTGG	M5005_Spy0543	109
	adcAI-qPCR-R	CATGGTTGTGTCCTTCTTCGC
adcAII	adcAII-qPCR-F	AGGTTGATGTGTTTGAAGCG	M5005_Spy1711	106
	adcAII-qPCR-R	GGGTCATAAAGTGTCGCAGG
copA	copA-qPCR-F	TGGTCTCAGGTCTTGTGGTC	M5005_Spy1405	97
	copA-qPCR-R	GTTGCAGAAATGGAGGAAGCC
copZ	copZ-qPCR-F	GCAATCGGTCCAGGTAAATTTGG	M5005_Spy1404	92
	copZ-qPCR-R	TGGTATCCTTCAAAGCACGC
czcD	czcD-qPCR-F	CTAAAGCTCTTCCAAAGTTAGTAGC	M5005_Spy0653	96
	czcD-qPCR-R	GGCTGAGTTCATGGTGCAAAG
holB	holB-qPCR-F	CATAGTAATCGTAGTGGGTTTCGC	M5005_Spy1835	91
	holB-qPCR-R	CATTTGAAGTCTGCTTAGAACGTG
pmtA	pmtA-qPCR-F	TCAACAGTGATAGGCTCACCAG	M5005_Spy1167	95
	pmtA-qPCR-R	CGTAAAGGCGAAGCTGTTCC
gapA (plr)	gapA-check-F	gtagttaaagttggtattaacgg	M5005_Spy0233	1008
	gapA-check-R	tttagcaatttttgcgaagtactca
Overexpression primers
adcAI	adcAI-F	CAACAGCAGACGGGAGGTACTCAGGCAAAACAAGTCTTAGC	M5005_Spy0543	1488
	adcAI-R	GCGAGAACCAAGGAAAGGTTATTAATGAGCATTGATTTCTTGGGC
adcAII	adcAII-F	CAACAGCAGACGGGAGGTACGCAAGGCATGTCAGTTGTAAC	M5005_Spy_1711	834
	adcAII-R	GCGAGAACCAAGGAAAGGTTACTTCAACTGTTGATAGAGCACTTCC

### Sheet: (d) Metal probes
Dataset S1d. List of fluorometric and colourimetric metal indicators used in this study.
Name	KZn (M-1)	Reference
Zincon	1.26 x 10-5	(1)
MagFura2	2.0 x 10-8	(2)
Quin2	3.7 x 10-12	(3)
NTA	2.0 x 10-11	(4)
DP2	7.9 x 10-11	(5)
References
1. Maret, W. and Vallee, B.L., 1998. Thiolate ligands in metallothionein confer redox activity on zinc clusters. Proceedings of the National Academy of Sciences, 95(7), pp.3478-3482.
2. Simons, T.J., 1993. Measurement of free Zn2+ ion concentration with the fluorescent probe mag-fura-2 (furaptra). Journal of Biochemical and Biophysical Methods, 27(1), pp.25-37.
3. Jefferson, J.R., Hunt, J.B. and Ginsburg, A., 1990. Characterization of indo-1 and quin-2 as spectroscopic probes for Zn2+-protein interactions. Analytical biochemistry, 187(2), pp.328-336.
4. Sarell, C.J., Syme, C.D., Rigby, S.E. and Viles, J.H., 2009. Copper(II) binding to amyloid-β fibrils of Alzheimer’s disease reveals a picomolar affinity: stoichiometry and coordination geometry are independent of Aβ oligomeric form. Biochemistry, 48(20), pp.4388-4402.
5. Young, T.R., Wijekoon, C.J., Spyrou, B., Donnelly, P.S., Wedd, A.G. and Xiao, Z., 2015. A set of robust fluorescent peptide probes for quantification of Cu (II) binding affinities in the micromolar to femtomolar range. Metallomics, 7(3), pp.567-578.
